# VIRIDIC – a novel tool to calculate the intergenomic similarities of prokaryote-infecting viruses

**DOI:** 10.1101/2020.07.05.188268

**Authors:** Cristina Moraru, Arvind Varsani, Andrew M. Kropinski

## Abstract

Nucleotide based intergenomic similarities are useful to understand how viruses are related with each other and to classify them. Here we have developed VIRIDIC, which implements the traditional algorithm used by the International Committee on Taxonomy of Viruses (ICTV), Bacterial and Archaeal Viruses Subcommittee, to calculate virus intergenomic similarities. When compared with other software, VIRIDIC gave the best agreement with the traditional algorithm. Furthermore, it proved best at estimating the relatedness between more distantly related phages, relatedness that other tools can significantly overestimate. In addition to the intergenomic similarities, VIRIDIC also calculates three indicators of the alignment ability to capture the relatedness between viruses: the aligned fractions for each genome in a pair and the length ratio between the two genomes. The main output of VIRIDIC is a heatmap integrating the intergenomic similarity values with information regarding the genome lengths and the aligned genome fraction. VIRIDIC is available at viridic.icbm.de, both as a web-service and a stand-alone tool. It allows fast analysis of large phage genome datasets, especially in the stand-alone version, which can be run on the user’s own servers and can be integrated in bioinformatics pipelines. VIRIDIC was developed having viruses of *Bacteria* and *Archaea* in mind, however, it could potentially be used for eukaryotic viruses as well, as long as they are monopartite.
